# The protein-protein interaction landscape of Fanconi anemia protein A (FANCA) reveals its contributions to mRNA processes

**DOI:** 10.1101/2025.09.11.675346

**Authors:** Virgile Gibert, Frédérique Maczkowiak-Chartois, Benedetta Mancini, Emilie-Fleur Gautier, Johanna Bruce, Morgane Le Gall, Serge Urbach, Angelos Constantinou, Anne Helbling-Leclerc, Jihane Basbous, Filippo Rosselli

**Affiliations:** Université Paris-Saclay, CNRS-UMR9019 Genome Integrity and Cancers, Gustave Roussy, Villejuif, France; ENS Paris-Saclay, Gif-sur-Yvette, France; Proteom’IC facility, Université Paris-Cité, CNRS, INSERM, Institut Cochin, Paris, France; Institut de Génomique Fonctionnelle, Université de Montpellier, CNRS, INSERM, Montpellier, France; Montpellier RIO Imaging, Montpellier, France; Institut de génétique Humaine, Université de Montpellier, CNRS, Montpellier, France

## Abstract

Fanconi Anemia (FA) is a rare inherited recessive disorder characterized by bone marrow failure, congenital abnormalities, and a predisposition to myeloid leukemia and some solid cancers. FA is caused by mutations in one of the 22 so-called FANC genes, with two thirds of FA patients being FANCA mutants. FANC proteins cooperate within the FANC/BRCA pathway, a DNA repair system essential for resolving DNA interstrand crosslinks (ICLs) in S-phase. The canonical understanding of FA pathogenesis involves genome instability and impaired cellular proliferation due to DNA damage accumulation and stress response overactivation. However, recent data shows FANCA has a function in ribosome biogenesis and translation, which prompts a reassessment of FANCA’s role(s) in cellular physiology and FA pathogenesis. We reasoned that unveiling the multiple interactions of the FANCA protein would shed light on these potentially new FANCA functions. By combining immunoprecipitation and BioID approaches, in three different cell lines and with different in silico analysis methods, we constructed lists of FANCA interactome proteins of different levels of selectivity and assembled them into a novel multilayered FANCA protein-protein interaction (PPI) landscape. Strikingly, we find that FANCA associates with proteins involved in processes distinct from DNA repair, such as translation, ribosome biogenesis, mRNA splicing, nucleocytoplasmic transport, chromatin remodeling, and the TCA cycle. We then analyzed the protein content of polysome profiling fractions and found that FANCA loss may affect ribosomal protein stoichiometry within ribosomal subunits. Overall, our data expands FANCA’s PPI network far beyond the previously reported interactions. Importantly, we confirm the biological significance of low-selectivity interactions and propose to re-evaluate their importance in proteomic studies. The study of previously unsuspected FANCA functions, such as translation, could provide new therapeutic targets in FA and therefore improve patient care.
