## Supplemental Table 7 for "The protein-protein interaction landscape of Fanconi anemia protein A (FANCA) reveals its contributions to mRNA processes"

### Sheet: Sheet1_Polysome profiling 1
Fractions were isolated from a single polysome profiling experiment. Before perform TCA-mediated extraction of the proteins in each fractions we added a same quantity of BSA (spike-in) for successive normalization. A same sample was analyzed twice (quantification 1 and 2) by immunoblot and signals were quantified by ImageJ software.
For each protein, the signal from each fraction was added (A), the distribution in each fraction was calculated as a percentage of the total signal (B) and normalized to the BSA signal in each fraction (C).	A									B								C
	Quantification 1 HSC93									Percentage distribution								Normalization (vs BSA)
			93-BSA	93-RPL3	93-RPL18	93-RPL22		93-RPS3	93-RPS6		BSA	93-RPL3	93-RPL18	93-RPL22		93-RPS3	93-RPS6			93-RPL3		93-RPL18		93-RPL22			93-RPS3		93-RPS6
	FRACTION 14-40S		28235.1					3997.27	575.85		8.79309	0	0	0		5.35971	5.81238		0	0	0	0	0	0		0.609536	4.26893	0.661017	4.73666
	FRACTION 15-40S		28657.8					11991.8	1827.55		8.92472	0	0	0		16.0791	18.4465		0	0	0	0	0	0		1.80164	12.6179	2.0669	14.8108
	FRACTION 16-60S		24430.1	1586.87	8936.8	994.34					7.6081	2.8749	6.11876	1.10548		0	0		0.377873	2.37685	0.804243	5.22973	0.145303	0.942061		0	0	0	0
	FRACTION 17-80S		27837.5	5669.2	15327.4	7022.27		9481.29	1567.41		8.66926	10.2708	10.4942	7.80716		12.7129	15.8208		1.18474	7.45206	1.21051	7.87155	0.900557	5.8387		1.46644	10.2703	1.82493	13.0769
	FRACTION 18-80S		25040.1	7641.27	17931.6	21013.1		16872	1972.31		7.79808	13.8435	12.2772	23.3618		22.6226	19.9076		1.77525	11.1664	1.57439	10.2378	2.99584	19.4233		2.90105	20.3177	2.55289	18.2933
	FRACTION 29-80S		19073.9	1935.99	7916.44	802.92		596.61	265.95		5.94008	3.50739	5.42015	0.892664		0.799959	2.68438		0.590462	3.71404	0.912471	5.93351	0.150278	0.974317		0.134672	0.943181	0.451911	3.23826
	FRACTION 20		23455.6	2585.94	7562.61	1980.33		1366.23	227.54		7.30463	4.68489	5.17789	2.20168		1.8319	2.29669		0.641359	4.03419	0.708851	4.60943	0.301408	1.95416		0.250786	1.75639	0.314415	2.25301
	FRACTION 21		23358.5	2898.91	7710.02	2096.03		1925.94	210.54		7.2744	5.25189	5.27882	2.33031		2.58238	2.1251		0.721969	4.54123	0.725671	4.7188	0.320343	2.07692		0.354995	2.48623	0.292134	2.09335
	FRACTION 22		23235.9	2503.26	9360.39	5731.9		1696.84	284.36		7.2362	4.5351	6.40878	6.37257		2.27519	2.87021		0.626725	3.94214	0.885656	5.75914	0.880651	5.70964		0.314418	2.20205	0.396646	2.84225
	FRACTION 23		21685.3	2812.5	10609.2	3303.05		2263.74	344.36		6.75333	5.09535	7.26382	3.67224		3.03532	3.47582		0.754494	4.74581	1.07559	6.99422	0.543767	3.52547		0.449455	3.14779	0.514682	3.68807
	FRACTION 24		22098.1	4318.47	12834.3	11571.2		4571.83	518.61		6.88186	7.82368	8.78726	12.8645		6.1301	5.23462		1.13686	7.15089	1.27687	8.30309	1.86934	12.1197		0.890762	6.23851	0.760641	5.45054
	FRACTION 25		23545.1	6310.95	14262.8	11224.1		5459.37	518.49		7.33249	11.4334	9.76533	12.4787		7.32015	5.23341		1.55928	9.80798	1.33179	8.6602	1.70183	11.0337		0.998317	6.99178	0.713729	5.11438
	FRACTION 26		16240.5	7871.32	16875.7	14853.2		6423.32	809.02		5.05768	14.2603	11.5543	16.5134		8.61265	8.1659		2.81954	17.7351	2.28451	14.8554	3.26501	21.1684		1.70289	11.9263	1.61455	11.5694
	FRACTION 27		14212.4	9062.73	16728.4	9354.05		7933.8	785.31		4.42607	16.4188	11.4535	10.3996		10.638	7.92658		3.70955	23.3333	2.58772	16.8271	2.34962	15.2336		2.40348	16.8329	1.79088	12.833
		Total	321106	55197.4	146056	89946.5		74580	9907.3	Total	100	100	100	100		100	100	Total	15.8981	100	15.3783	100	15.4239	100		14.2784	100	13.9553	100
	Quantification 1 HSC72									Percentage distribution								Normalization (vs BSA)
			72-BSA	72-RPL3	72-RPL18	72-RPL22		72-RPS3	72-RPS6		72-BSA	72-RPL3	72-RPL18	72-RPL22		72-RPS3	72-RPS6			72-RPL3		72-RPL18		72-RPL22			72-RPS3		72-RPS6
	FRACTION 14-40S		24342.1					1524.89	341.61		9.72474	0	0	0		2.08953	4.24773		0	0	0	0	0	0		0.214867	1.55813	0.436797	3.26921
	FRACTION 15-40S		26568.1					10272.7	1305.65		10.614	0	0	0		14.0765	16.235		0	0	0	0	0	0		1.32621	9.6172	1.52958	11.4482
	FRACTION 16-60S		25102.4	9100.51	16900	6841.56					10.0285	10.6012	13.3329	9.59744		0	0		1.05711	7.45819	1.3295	9.17298	0.957019	6.77658		0	0	0	0
	FRACTION 17-80S		22394.7	23583.8	23104.4	22729.9		18937.1	2279.08		8.94673	27.4727	18.2277	31.8858		25.9492	28.3391		3.0707	21.6646	2.03736	14.0569	3.56396	25.2361		2.90041	21.0326	3.16754	23.7075
	FRACTION 18-80S		15867.3	16840.3	19662.2	9220.7		12063.9	1770.72		6.33903	19.6172	15.512	12.9349		16.5309	22.0179		3.09468	21.8338	2.44707	16.8837	2.04052	14.4488		2.60779	18.9107	3.47339	25.9967
	FRACTION 29-80S		16877.7	5209.66	12281	538.85		5972.02	583.26		6.74267	6.06873	9.68882	0.755907		8.18334	7.25252		0.900049	6.35009	1.43694	9.91426	0.112108	0.793828		1.21366	8.80103	1.07562	8.05046
	FRACTION 20		18528.1	4616.37	9654.92	529.44		3343.1	317.78		7.40201	5.37761	7.61703	0.742706		4.58098	3.95142		0.726507	5.12571	1.02905	7.09999	0.100339	0.710489		0.618884	4.48791	0.533831	3.99547
	FRACTION 21		14567.3	2512.21	8497.17	668.26		2203.01	207.95		5.81968	2.92647	6.70365	0.937445		3.01874	2.58574		0.502858	3.5478	1.15189	7.94755	0.161082	1.14061		0.518712	3.7615	0.44431	3.32545
	FRACTION 22		13377.7	3864.88	8389.63	441.61		2833.69	273.36		5.34444	4.5022	6.61881	0.619497		3.88295	3.39908		0.842408	5.94342	1.23845	8.54475	0.115914	0.82078		0.72654	5.26859	0.636004	4.76018
	FRACTION 23		12738.8	1500.23	4816.83	532.85		1075.68	151.54		5.08918	1.74762	3.80013	0.74749		1.47398	1.88432		0.343399	2.42277	0.746708	5.15196	0.146878	1.04003		0.289631	2.10029	0.37026	2.77122
	FRACTION 24		16081.2	5392.49	7026.61	8958.34		3927.59	216.95		6.42449	6.28171	5.54349	12.5669		5.3819	2.69765		0.977776	6.89848	0.862868	5.95341	1.95609	13.8509		0.837716	6.07479	0.419902	3.14276
	FRACTION 25		14514.3	5100.61	7281.61	9405.63		4971.25	375.61		5.79851	5.9417	5.74466	13.1944		6.812	4.67051		1.02469	7.2295	0.990713	6.83549	2.27547	16.1125		1.17479	8.51909	0.805466	6.02853
	FRACTION 26		14074.6	5098.78	3771.47	3493.76		2436.91	130.54		5.62285	5.93957	2.97542	4.9011		3.33925	1.62319		1.05633	7.45269	0.529166	3.65101	0.87164	6.17202		0.593872	4.30653	0.288678	2.16062
	FRACTION 27		15276.9	3024.52	5368.54	7924.39		3415.93	88.12		6.10317	3.52326	4.23539	11.1164		4.68078	1.09572		0.577284	4.0729	0.693966	4.78806	1.82142	12.8974		0.766943	5.56157	0.179534	1.34372
		Total	250311	85844.3	126754	71285.3		72977.8	8042.17	Total	100	100	100	100		100	100	Total	14.1738	100	14.4937	100	14.1224	100		13.79	100	13.3609	100
	Quantification 2 HSC93									Percentage distribution								Normalization (vs BSA)
			93-BSA	93-RPL3	93-RPL18	93-RPL22		93-RPS3	93-RPS6		BSA	93-RPL3	93-RPL18	93-RPL22		93-RPS3	93-RPS6			93-RPL3		93-RPL18		93-RPL22			93-RPS3		93-RPS6
	FRACTION 14-40S		24360.4					9028.49	9213.63		8.75231	0	0	0		7.82459	8.85078		0	0	0	0	0	0		0.894002	6.07697	1.01125	6.71913
	FRACTION 15-40S		26855.9					18310.5	15160.5		9.64891	0	0	0		15.8689	14.5635		0	0	0	0	0	0		1.64463	11.1793	1.50934	10.0286
	FRACTION 16-60S		26004.6	2680.92	3208.1	2823.15					9.34303	2.53426	4.08519	5.04965					0.271246	1.51673	0.437244	2.7595	0.540472	3.22975		0	0	0	0
	FRACTION 17-80S		31187.9	6185.83	11926.6	11118		9436.73	11636.8		11.2053	5.84744	15.1872	19.8863		8.17839	11.1785		0.521846	2.918	1.35536	8.55385	1.77472	10.6054		0.729867	4.96126	0.997605	6.62846
	FRACTION 18-80S		15290.8	8071.61	15397.6	13792.9		11689.6	17132.6		5.49373	7.63006	19.6073	24.6706		10.1308	16.4579		1.38887	7.76611	3.56903	22.5246	4.49069	26.8354		1.84407	12.535	2.99575	19.9049
	FRACTION 29-80S		22812.3	3574.43	3394.52	759.213		5375.01	3446.35		8.1961	3.37889	4.32257	1.35797		4.65828	3.31062		0.412256	2.30521	0.527393	3.32845	0.165685	0.990098		0.568354	3.86338	0.403927	2.68384
	FRACTION 20		27443.3	4405.64	3770.64	1312.31		3878.96	3917.59		9.85995	4.16463	4.80152	2.34726		3.36172	3.76331		0.422379	2.36181	0.486972	3.07334	0.23806	1.4226		0.340947	2.31758	0.381676	2.536
	FRACTION 21		12224.1	11670.9	2899.98	1544.13		2875.89	4264.71		4.39193	11.0325	3.69283	2.76192		2.49241	4.09676		2.51199	14.0463	0.84082	5.30652	0.628862	3.75795		0.567496	3.85755	0.932792	6.19782
	FRACTION 22		12474.4	6642.02	3221.81	3949.57		2950.67	4376.12		4.48187	6.27868	4.10264	7.06441		2.55721	4.20378		1.40091	7.83344	0.915387	5.77712	1.57622	9.41916		0.570569	3.87843	0.937954	6.23212
	FRACTION 23		7738.05	7633.22	3635.22	3203.4		3198.62	4282		2.78016	7.21565	4.62908	5.72977		2.7721	4.11337		2.59541	14.5127	1.66504	10.5083	2.06095	12.3158		0.997101	6.77778	1.47955	9.83065
	FRACTION 24		12341.7	12033.6	4327.47	3006.98		6500.12	4553.42		4.43419	11.3753	5.51058	5.37845		5.63337	4.3741		2.56536	14.3447	1.24275	7.84315	1.21295	7.24834		1.27044	8.6358	0.986448	6.55433
	FRACTION 25		22122	15928.7	5570.3	2659.45		9712.44	4176.42		7.9481	15.0573	7.09319	4.75683		8.41734	4.01194		1.89445	10.5932	0.892439	5.63229	0.598486	3.57643		1.05904	7.19879	0.504767	3.35386
	FRACTION 26		13654.2	11201.5	6874.83	6386.3		12480.1	5345.95		4.90574	10.5887	8.75438	11.4229		10.816	5.13542		2.15843	12.0693	1.78452	11.2623	2.32847	13.9145		2.20476	14.9868	1.04682	6.95546
	FRACTION 27		23821.5	15758.7	14303.1	5352.59		19949	16593.6		8.55867	14.8966	18.2135	9.57393		17.2889	15.9401		1.74053	9.73248	2.12808	13.4306	1.11862	6.68466		2.02005	13.7313	1.86245	12.3748
		Total	278331	105787	78530.2	55908		115386	104100	Total	100	100	100	100		100	100		17.8837	100	15.845	100	16.7342	100		14.7113	100	15.0503	100
	Quantification 2 HSC72									Percentage distribution								Normalization (vs BSA)
			72-BSA	72-RPL3	72-RPL18	72-RPL22		72-RPS3	72-RPS6		72-BSA	72-RPL3	72-RPL18	72-RPL22		72-RPS3	72-RPS6			72-RPL3		72-RPL18		72-RPL22			72-RPS3		72-RPS6
	FRACTION 14-40S		19697.5					9111.7	4766.3		7.34631	0	0	0		9.37562	7.25474		0	0	0	0	0	0		1.27623	9.15282	0.987535	7.29931
	FRACTION 15-40S		22519.6					22858.7	12164.1		8.39883	0	0	0		23.5208	18.5149		0	0	0	0	0	0		2.80048	20.0843	2.20446	16.2941
	FRACTION 16-60S		27953.9	15116.9	8363.51	3703.59					10.4256	12.58	8.67587	2.41116					1.20665	7.50569	0.832172	6.37303	0.231274	1.28188		0	0	0	0
	FRACTION 17-80S		38404.9	28250.9	23020.1	19420		18926.4	14837.3		14.3234	23.5098	23.8799	12.643		19.4746	22.5838		1.64136	10.2097	1.6672	12.7679	0.882687	4.89245		1.35964	9.75096	1.57671	11.6542
	FRACTION 18-80S		21238.5	17019.4	25473.7	16065.7		18891.1	15433		7.92104	14.1631	26.4251	10.4593		19.4382	23.4905		1.78804	11.1221	3.33607	25.5486	1.32045	7.31882		2.454	17.5995	2.96558	21.92
	FRACTION 29-80S		32218.3	3580.91	12642.3	19548		2866.33	2934.57		12.016	2.97995	13.1145	12.7264		2.94935	4.46668		0.247998	1.54262	1.09141	8.35837	1.05912	5.87036		0.245451	1.76031	0.371727	2.7476
	FRACTION 20		26922.5	3683.98	4475.12	14659.8		1927.41	1715.26		10.0409	3.06573	4.64226	9.544		1.98323	2.61078		0.305324	1.8992	0.462335	3.5407	0.950511	5.26838		0.197515	1.41653	0.260014	1.92188
	FRACTION 21		13273.9	3958.69	2098.03	11131.3		1844.41	800.335		4.9506	3.29433	2.17639	7.24684		1.89783	1.21818		0.665442	4.13924	0.439622	3.36676	1.46383	8.11355		0.383354	2.74931	0.246068	1.8188
	FRACTION 22		10173.5	8034.07	2746.52	11271		2390.08	1204.77		3.79426	6.68577	2.84909	7.33782		2.45931	1.83377		1.76208	10.9606	0.750897	5.75059	1.93393	10.7192		0.648167	4.64849	0.483302	3.5723
	FRACTION 23		6868.69	5688.3	1643.55	14326		1590.09	630.263		2.56172	4.73367	1.70493	9.3267		1.63615	0.959318		1.84785	11.4942	0.665542	5.09692	3.64079	20.1798		0.638691	4.58053	0.374482	2.76796
	FRACTION 24		16564.1	8142.54	2950.22	7863.1		3770.93	1078.16		6.1777	6.77604	3.06041	5.11913		3.88016	1.64106		1.09685	6.82276	0.495397	3.7939	0.828648	4.59293		0.628091	4.50451	0.265643	1.96349
	FRACTION 25		11313.9	10706.2	4554.83	18731.1		4439.88	3873.47		4.21961	8.90945	4.72495	12.1946		4.56848	5.89577		2.11144	13.1338	1.11976	8.57546	2.88998	16.0182		1.08268	7.7647	1.39723	10.3276
	FRACTION 26		9746.95	7527.95	2896.93	9155.63		3330.74	2190.03		3.63518	6.26459	3.00513	5.96062		3.42721	3.33343		1.72332	10.7196	0.826678	6.33095	1.6397	9.08835		0.94279	6.76144	0.916991	6.77789
	FRACTION 27		11231.6	8456.83	5534.78	7726.8		5237.42	4071.42		4.1889	7.03758	5.74149	5.0304		5.38912	6.19707		1.68006	10.4504	1.37065	10.4968	1.20089	6.65615		1.28652	9.22661	1.4794	10.9349
		Total	268128	120167	96399.7	153602		97185.1	65699	Total	100	100	100	100		100	100	Total	16.0764	100	13.0577	100	18.0418	100		13.9436	100	13.5292	100

### Sheet: Sheet2_Polysome profiling 2
Fractions were isolated from a single polysome profiling experiment. Before perform TCA-mediated extraction of the proteins in the fractions we added a same quantity of BSA (spike-in) for successive normalization. Samples were analyzed by immunoblot and signals were quantified by ImageJ software.
For each protein, the signal of each fraction was added (A), the distribution was calculated (B) and normalized aginst BSA (C ).	A									B								C
	Quantification 1 HSC93									Percentage distribution								Normalization (vs BSA)
			93-BSA	93-RPL3	93-RPL18	93-RPL22		93-RPS3	93-RPS6		BSA	93-RPL3	93-RPL18	93-RPL22		93-RPS3	93-RPS6			93-RPL3		93-RPL18		93-RPL22			93-RPS3		93-RPS6
	FRACTION 14-40S		3493.76					2761.18	4927.49		3.53626	0	0	0		3.76348	3.55009		0	0	0	0	0	0		1.06426	7.29923	1.00391	7.36339
	FRACTION 15-40S		8954.9					3343.28	9165.29		9.06383	0	0	0		4.55687	6.60329		0	0	0	0	0	0		0.502753	3.44815	0.728532	5.34356
	FRACTION 16-60S		2836.47	2451.44	4623.37	4836.9					2.87097	1.8841	3.31821	3.18153		0	0		0.65626	4.54643	1.15578	7.84022	1.10817	7.61978		0	0	0	0
	FRACTION 17-80S		9382.72	8797.46	24046.1	25374.2		11636.9	16951.8		9.49685	6.76147	17.258	16.6902		15.861	12.2132		0.71197	4.93237	1.81723	12.3272	1.75744	12.0841		1.67013	11.4547	1.28603	9.43263
	FRACTION 18-80S		5034.48	9520.53	13589.4	11155.5		4035.37	8076.29		5.09572	7.3172	9.7532	7.33765		5.50019	5.8187		1.43595	9.94796	1.914	12.9836	1.43996	9.90117		1.07938	7.40293	1.14188	8.37534
	FRACTION 29-80S		7604.12	12981.3	10829.2	15125.8		2824.64	13391.4		7.69662	9.97705	7.77219	9.94917		3.84997	9.64809		1.29629	8.98041	1.00982	6.85009	1.29267	8.88836		0.500216	3.43075	1.25355	9.19439
	FRACTION 20		9267.25	11848.8	8481.75	12243.1		3273.81	17269.8		9.37998	9.10662	6.08739	8.05306		4.46219	12.4423		0.970857	6.72588	0.648977	4.40233	0.858537	5.90329		0.475714	3.2627	1.32648	9.72929
	FRACTION 21		11124	16452.7	11724.1	10044.4		3831.3	17262.3		11.2593	12.645	8.41442	6.60679		5.22204	12.4369		1.12307	7.7804	0.747328	5.06949	0.586783	4.03472		0.463797	3.18096	1.10458	8.10179
	FRACTION 22		6777.85	12416.3	10145.7	11764.8		6291.46	10282.2		6.8603	9.54281	7.28158	7.73842		8.57524	7.40798		1.39102	9.63668	1.06141	7.20005	1.128	7.75611		1.24998	8.57302	1.07983	7.92024
	FRACTION 23		10335.4	11352.9	11589.1	15725.1		5974.97	8630.41		10.4611	8.7255	8.31753	10.3434		8.14387	6.21793		0.834091	5.7784	0.795092	5.39349	0.988746	6.79861		0.778491	5.33931	0.594386	4.35964
	FRACTION 24		7608.12	9244.41	11696.7	11508.8		6481.05	7796.29		7.70067	7.10498	8.39474	7.57003		8.83364	5.61697		0.922644	6.39188	1.09013	7.39489	0.983035	6.75934		1.14713	7.8676	0.729413	5.35002
	FRACTION 25		5039.72	11789.5	13889.3	19604.2		7733.82	10215.9		5.10102	9.06105	9.96842	12.8949		10.5412	7.36025		1.77632	12.306	1.9542	13.2563	2.5279	17.3818		2.06648	14.173	1.4429	10.5832
	FRACTION 26		4532.08	12892.7	11433.9	9884.94		5831.85	7461.34		4.58721	9.90897	8.20619	6.50194		7.94879	5.37565		2.16013	14.9649	1.78893	12.1352	1.4174	9.74606		1.73282	11.8846	1.17188	8.59536
	FRACTION 27		6807.33	10363.7	7284.51	4763.2		9348.17	7368.29		6.89013	7.9652	5.22813	3.13305		12.7415	5.30861		1.15603	8.00873	0.758785	5.14721	0.454715	3.12662		1.84924	12.6831	0.770466	5.65113
		Total	98798.2	130112	139333	152031		73367.8	138799	Total	100	100	100	100		100	100	Total	14.4346	100	14.7417	100	14.5434	100		14.5804	100	13.6338	100
	Quantification 1 HSC72									Percentage distribution								Normalization (vs BSA)
			72-BSA	72-RPL3	72-RPL18	72-RPL22		72-RPS3	72-RPS6		72-BSA	72-RPL3	72-RPL18	72-RPL22		72-RPS3	72-RPS6			72-RPL3		72-RPL18		72-RPL22			72-RPS3		72-RPS6
	FRACTION 14-40S		8496.9					1933.15	5575.07		10.6895	0	0	0		3.76535	4.78461		0	0	0	0	0	0		0.352247	2.55289	0.447599	3.28296
	FRACTION 15-40S		8992.13					4631.39	10655.8		11.3125	0	0	0		9.02089	9.14499		0	0	0	0	0	0		0.797425	5.77928	0.808394	5.92925
	FRACTION 16-60S		3724.57	7457.02	4227.25	2399.13					4.68569	7.65651	5.40982	2.3725		0	0		1.63402	10.1762	1.15454	7.42603	0.506329	3.07355		0	0	0	0
	FRACTION 17-80S		9259.66	22370.6	20835.3	20298.2		12211.1	20382		11.6491	22.9691	26.664	20.0729		23.7845	17.4921		1.97175	12.2795	2.28893	14.7224	1.72313	10.4598		2.04175	14.7974	1.50159	11.0135
	FRACTION 18-80S		3492.18	24261.6	19812	19825.2		12787.6	23278.2		4.39333	24.9106	25.3544	19.6051		24.9073	19.9777		5.6701	35.3117	5.77111	37.1199	4.46247	27.0884		5.66934	41.0882	4.54727	33.3524
	FRACTION 29-80S		4252.61	8017.87	6208.68	14253.4		2389.98	10579.8		5.34999	8.23236	7.94556	14.0952		4.65515	9.07972		1.53876	9.58297	1.48516	9.55255	2.63462	15.9928		0.870123	6.30616	1.69715	12.4479
	FRACTION 20		7318.38	8145.29	6918.51	8374.89		3762.25	13473.6		9.20687	8.36319	8.85397	8.28192		7.328	11.5632		0.908364	5.65703	0.96167	6.18548	0.899538	5.46043		0.795928	5.76843	1.25593	9.21176
	FRACTION 21		8400.68	9921.07	8534.58	6025.22		7264.66	21665.4		10.5685	10.1865	10.9221	5.95833		14.1499	18.5936		0.963856	6.00261	1.03347	6.64727	0.563784	3.42232		1.33888	9.70345	1.75935	12.9041
	FRACTION 22		7067.35	5148.02	3502.71	9451.07		1320.99	4473.95		8.89106	5.28574	4.4826	9.34615		2.57299	3.83961		0.594501	3.70238	0.504169	3.24282	1.05118	6.38097		0.289391	2.09734	0.431851	3.16746
	FRACTION 23		6371.96	3219.93	1785.48	2609.65		3028.64	1526.99		8.01623	3.30607	2.28496	2.58068		5.8991	1.31049		0.412422	2.56844	0.285042	1.8334	0.321932	1.95421		0.735895	5.33335	0.163479	1.19905
	FRACTION 24		3178.36	2748.45	1692.48	4565.07		757.678	1642.23		3.99852	2.82197	2.16595	4.5144		1.47579	1.40939		0.705754	4.39523	0.541687	3.48414	1.12902	6.85342		0.369083	2.6749	0.352478	2.58528
	FRACTION 25		2059.08	1656.23	1128.75	3087.28		123.536	740.021		2.59042	1.70054	1.44452	3.053		0.24062	0.635097		0.656472	4.08831	0.557637	3.58673	1.17857	7.15424		0.0928883	0.673202	0.245171	1.79823
	FRACTION 26		4871.05	3381.35	2711.69	8710.65		940.749	2180.13		6.12802	3.4718	3.47029	8.61395		1.83237	1.87102		0.566546	3.52828	0.566298	3.64244	1.40567	8.53277		0.299014	2.16709	0.305323	2.23942
	FRACTION 27		2003.33	1067.09	782.849	1522.82		188.95	347.778		2.52028	1.09564	1.00185	1.50591		0.368032	0.298468		0.434729	2.70736	0.397516	2.55683	0.597519	3.6271		0.146028	1.05833	0.118427	0.868612
		Total	79488.2	97394.6	78140.2	101123		51340.7	116521	Total	100	100	100	100		100	100	Total	16.0573	100	15.5472	100	16.4738	100		13.798	100	13.634	100

### Sheet: Sheet3_Data for figure 8E
Signal sum by RNP species							Ratios by RNP species (HSC93/HSC72)
		Replicate 1		Replicate 2
	RNP Species	HSC93	HSC72	HSC93	HSC72			RNP Species	Replicate 1	Replicate 2	Mean
RPL3	40S	0	0	0	0		RPL3	40S	NA	NA	NA
	60S	2.37685	7.45819	1.51673	7.50569			60S	3.13785	4.94861	4.94861
	80S	22.3325	49.8485	12.9893	22.8745			80S	2.2321	1.76102	1.76102
	Polysome	75.2906	42.6933	85.494	69.6198			Polysome	0.567046	0.814324	0.814324
RPL18	40S	0	0	0	0		RPL18	40S	NA	NA	NA
	60S	5.22973	9.17298	2.7595	6.37303			60S	1.75401	2.30948	2.30948
	80S	24.0428	40.8548	34.4069	46.6749			80S	1.69925	1.35656	1.35656
	Polysome	70.7275	49.9722	62.8336	46.9521			Polysome	0.706546	0.747245	0.747245
RPL22	40S	0	0	0	0		RPL22	40S	NA	NA	NA
	60S	0.942061	6.77658	3.22975	1.28188			60S	7.19335	0.396897	0.396897
	80S	26.2363	40.4787	38.4309	18.0816			80S	1.54285	0.470498	0.470498
	Polysome	72.8216	52.7447	58.3394	80.6365			Polysome	0.7243	1.3822	1.3822
RPS3	40S	16.8868	11.1753	17.2563	29.2372		RPS3	40S	0.661778	1.69429	1.69429
	60S	0	0	0	0			60S	NA	NA	NA
	80S	31.5312	48.7444	21.3597	29.1107			80S	1.54591	1.36288	1.36288
	Polysome	51.582	40.0803	61.384	41.6521			Polysome	0.777021	0.67855	0.67855
RPS6	40S	19.5475	14.7174	16.7477	23.5934		RPS6	40S	0.752906	1.40875	1.40875
	60S	0	0	0	0			60S	NA	NA	NA
	80S	34.6085	57.7546	29.2172	36.3217			80S	1.6688	1.24316	1.24316
	Polysome	45.844	27.5279	54.0351	40.0848			Polysome	0.60047	0.74183	0.74183

### Sheet: Sheet4_Data for figure 8F
Ratio by fraction (HSC93/HSC72, mean of 2 replicates)
Fraction	Species	RPL3	RPL18	RPL22	RPS3	RPS6
14	40S	NA	NA	NA	0.935572	0.88827
15		NA	NA	NA	1.27937	1.19886
16	60S	4.04323	2.03174	3.79512	NA	NA
17	80S	3.20304	1.63922	2.39177	2.00667	1.78556
18		1.69372	1.39171	0.50831	1.16739	1.26117
19		1.18947	2.09104	3.37191	4.89343	1.7549
20	Polysomes	1.03735	1.34619	2.03347	1.5832	1.26561
21		0.537964	1.15934	1.35411	1.11282	0.941018
22		1.45344	1.23955	0.640884	1.79557	1.124
23		0.651257	0.61082	0.966765	0.671522	0.516482
24		0.720165	0.600366	0.888248	0.747683	0.438084
25		0.988469	1.15593	2.96956	1.14853	2.12902
26		0.654196	0.403952	0.472362	0.406127	0.580611
27		0.624161	0.533053	0.921188	0.501171	0.494177
