## Supplemental Table 8 for "The protein-protein interaction landscape of Fanconi anemia protein A (FANCA) reveals its contributions to mRNA processes"

### Sheet: Feuil1
Antibody	Host	Purchaser	Ref
FANCA	rabbit	BETHYL	A301-980
FANCD2	mouse	SANTA CRUZ	sc-20022
FANCD2	rabbit	ABCAM	AB108928
TUBULIN-alpha	mouse	SIGMA	T5168
FANCG	mouse	SANTA CRUZ	sc-393382
NUCLEOLIN	mouse	ABCAM	AB13541
NUCLEOPHOSMIN (FC-61991)	mouse	THERMO FISHER SCIENTIFIC	32-5200
LIGASE4	rabbit	PROTEINTECH	12695-1-AP
XRCC4	rabbit	PROTEINTECH	15817-1-AP
CUX1	mouse	PROTEINTECH	68-449-1-IG
RAE1	rabbit	PROTEINTECH	20491-1-AP
INVS1ABP	rabbit	PROTEINTECH	14741-1-AP
53BP1	rabbit	ABCAM	AB21083
KU70	mouse	BD BIOSCIENCE	611892
HISTONE H4	rabbit	ABCAM	AB10158
RPL3	rabbit	ABCAM	AB154882
RPL18	rabbit	NOVUSBIO	NBP2-13251
RPL22	mouse	SANTA CRUZ	sc-136413
RPS3	rabbit	MILLIPORE	ABE391
RPS6	mouse	CELL SIGNALING	2317
BSA	rabbit	THERMO FISHER SCIENTIFIC	A11133
anti rabbit IgG(H+L) HRP conjugated	donkey	OZYME	BETA120-108P
anti-Mouse IgG(H&L) cross-adsorbed Ab HRP Conjugated	Goat	OZYME	BETA90-516P
Rabbit TrueBlot® ULTRA	mouse	TEBU/ROCKLAND	18-8816-31
Negative Control Rabbit Immunoglobulin Fraction		DAKO	X0903
Reagent	Purchaser	Ref
BENZONASE NUCLEASE	SIGMA ALDRICH CHIMIE	70746-3
COMPLETE ULTRA TABLETS, MINI, EDTA-FREE, EASYPACK PROTEASE INHIBITOR COCKTAIL	SIGMA ALDRICH CHIMIE	5892791001
PHOSSTOP	SIGMA ALDRICH CHIMIE	4906837001
BIO-RAD PROTEIN ASSAY DYE REAGENT CONCENTRATE	BIORAD	5000006
DYNABEADS PROTEIN G FOR IMMUNOPRECIPITATION	THERMO SCIENTIFIC	10004D
WESTERNBRIGHT QUANTUM HRP SUBSTRATE	DIAGOMIX	K-12042-D20
WESTERNBRIGHT ECL HRP SUBSTRATE	DIAGOMIX	K-12045-D50
SUPER SIGNAL WEST FEMTO MAXIMUM SENSITIVITY SUBSTRAT	THERMO	34095
RIBOLOCK RNASE INHIBITOR	THERMO FISHER SCIENTIFIC	E00382
D-SUCROSE	FISHER BIOREAGENTS	10638403
CYCLOHEXIMIDE	SIGMA ALDRICH CHIMIE	C7698-1g
ACIDE TRI CHLOROACETIQUE (TCA)	SIGMA ALDRICH CHIMIE	36612
